# The non-classic psychedelic muscimol suppresses inflammatory signaling and promotes neuroplasticity in schizophrenia-derived human cortical spheroids and astroglia

**DOI:** 10.64898/2026.04.08.717305

**Authors:** Ibrahim A. Akkouh, Jordi Requena Osete, Thor Ueland, Nils Eiel Steen, Ole A. Andreassen, Srdjan Djurovic, Attila Szabo

## Abstract

Schizophrenia (SCZ) is increasingly linked to neuroimmune dysregulation and impaired synaptic plasticity, yet the cellular mechanisms connecting inflammatory signaling to neural dysfunction remain poorly understood. Using human induced pluripotent stem cell (iPSC)-derived cortical spheroids (hCS) and astrocytes from patients with SCZ and matched controls, we investigated the effects of GABA_A_ receptor modulation on immune signaling and neuroplasticity. Inflammatory stimulation induced robust interferon-responsive transcriptional programs, prominently involving the antiviral effector MX1 and related interferon-stimulated genes. Computational deconvolution and cell type-specific analyses identified astrocytes as key mediators of these responses. Muscimol, a non-classic psychedelic and GABA_A_ receptor agonist, suppressed inflammatory gene expression, reduced secretion of proinflammatory cytokines, and attenuated interferon-associated signaling. In addition, muscimol induced neuroplasticity-associated transcriptional programs, including upregulation of *NTRK2* and *ELK1* in hCSs, and restored impaired glutamate uptake in iPSC-derived SCZ astrocytes. These effects were blocked by GABA_A_ receptor inhibition, confirming receptor-dependent mechanisms. Proteomic analyses of hCS cultures, and independent human dorsolateral prefrontal cortex datasets revealed baseline dysregulation of GABAergic and neurotrophin signaling in SCZ, supporting translational relevance. Together, these findings demonstrate that GABA_A_ receptor activation by muscimol suppresses inflammatory signaling while promoting neuroplasticity in hCSs, and identify astrocytes as central regulators of interferon-dependent neuroimmune dysfunction in SCZ. These results establish non-classic psychedelic compounds as potential modulators of neuroimmune-plasticity coupling and suggest that targeting astrocyte GABAergic signaling may represent a therapeutic strategy for restoring neural homeostasis in SCZ.
