## Supplementary Table S1 for "The non-classic psychedelic muscimol suppresses inflammatory signaling and promotes neuroplasticity in schizophrenia-derived human cortical spheroids and astroglia"

### Sheet: Sheet1
Supplementary Table S1. Schizophrenia (SCZ) and healthy control (CTRL) donors information.
Donor	Sex	Age biopsy	Ethnicity	Diagnosis	Clinical history	PRS
SCZ#1	Female	27	Mixed (caucasian and African)	Schizophreniform disorder		2.36174
SCZ#2	Male	26	European (caucasian)	Schizophrenia		0.525625
SCZ#3	Male	28	European (caucasian)	Schizoaffective disorder	Recurrent depressive episodes and persecutory delusions the last 2 years	1.38864
SCZ#4	Male	34	African	Schizophrenia		6.94158
SCZ#5	Male	50	European (caucasian)	Paranoid schizophrenia		0.162414
SCZ#6	Female	20	European (caucasian)	Schizoaffective	Early age of onset	3.06237
SCZ#7	Male	51	European (caucasian)	Paranoid schizophrenia	Long history of delusions and hallucinations. Few phychotic symptoms.	-0.277871
SCZ#8	Female	20	European (caucasian)	Schizophrenia		0.586318
SCZ#9	Male	30	European (caucasian)	Schizophrenia		0.328006
SCZ#10	Female	42	European (caucasian)	Schizoaffective disorder	Several years of recurrent depressive episodes and psychosis (hallucinations and delusions)	0.230227
CTRL#1	Male	41	European (caucasian)	n.a.		-2.71314
CTRL#2	Female	56	European (caucasian)	n.a.		0.111427
CTRL#3	Male	20	European (caucasian)	n.a.		0.0563134
CTRL#4	Female	33	European (caucasian)	n.a.		-1.02949
CTRL#5	Male	18	European (caucasian)	n.a.		1.25476
CTRL#6	Male	28	European (caucasian)	n.a.		-1.72041
CTRL#7	Female	28	European (caucasian)	n.a.		-1.04572
