## Supplementary Table S2 for "The non-classic psychedelic muscimol suppresses inflammatory signaling and promotes neuroplasticity in schizophrenia-derived human cortical spheroids and astroglia"

### Sheet: Suppl. Table S1
Supplementary Table S2. Demographic data of donors selected for iPSC-astrocyte derivation
	CTRL				SCZ
	Donor 1	Donor 2	Donor 3	Donor 4	Donor 1	Donor 2	Donor 3	Donor 4
Age at biopsy	33	28	28	56	42	26	20	20
Sex	Female	Male	Female	Female	Female	Male	Female	Female
Ethnicity	European	European	European	European	European	European	European	European
