## Supplementary Table S3 for "The non-classic psychedelic muscimol suppresses inflammatory signaling and promotes neuroplasticity in schizophrenia-derived human cortical spheroids and astroglia"

### Sheet: Means_by_Dx_Cond
Diagnosis	Condition	IL6	TNF	IP10	BDNF	NGF	MMP7
CTRL	IL-1+M	181.736	1.028	522.587	45.929	0.424	366.685
	IL1	72.777	1.348	222.377	37.009	0.396	578.71
	MA	5.542	0.996	2.166	14.547	0.223	38.519
	MC	5.554	0.608	2.979	16.239	0.199	54.703
	NT	4.872	0.602	2.258	22.291	0.3	37.428
SCZ	IL-1+M	28.019	1.17	51.665	44.306	0.481	450.28
	IL1	23.566	1.33	47.873	34.923	0.372	191.619
	MA	6.666	1.179	1.943	12.663	0.205	62.337
	MC	5.982	0.659	2.663	9.297	0.23	42.206
	NT	5.78	0.626	2.792	15.162	0.265	67.776

### Sheet: IL6_model
	coef	ci_lower	ci_upper	p_value
Intercept	181.736	84.0083	279.465	0.000267628
Diagnosis[T.SCZ]	-153.717	-281.139	-26.2951	0.018058
Condition[T.IL1]	-108.96	-236.953	19.0334	0.0952154
Condition[T.MA]	-176.195	-304.188	-48.2012	0.00697428
Condition[T.MC]	-176.183	-304.176	-48.1892	0.00697814
Condition[T.NT]	-176.865	-304.858	-48.8714	0.00676221
Diagnosis[T.SCZ]:Condition[T.IL1]	104.507	-62.3763	271.389	0.219679
Diagnosis[T.SCZ]:Condition[T.MA]	154.841	-12.0421	321.724	0.0689824
Diagnosis[T.SCZ]:Condition[T.MC]	154.145	-12.7383	321.027	0.0702402
Diagnosis[T.SCZ]:Condition[T.NT]	154.625	-12.2574	321.508	0.0693695
Group Var	0.16599	-0.126859	0.458838	0.266599

### Sheet: TNF_model
	coef	ci_lower	ci_upper	p_value
Intercept	1.02833	0.794726	1.26194	6.25694e-18
Diagnosis[T.SCZ]	0.141493	-0.163092	0.446078	0.362565
Condition[T.IL1]	0.319978	0.00698516	0.632971	0.0451017
Condition[T.MA]	-0.0321146	-0.345107	0.280878	0.840619
Condition[T.MC]	-0.42021	-0.733203	-0.107217	0.00850439
Condition[T.NT]	-0.42664	-0.739633	-0.113647	0.0075485
Diagnosis[T.SCZ]:Condition[T.IL1]	-0.159868	-0.56796	0.248225	0.442604
Diagnosis[T.SCZ]:Condition[T.MA]	0.0411122	-0.36698	0.449205	0.843474
Diagnosis[T.SCZ]:Condition[T.MC]	-0.0907334	-0.498826	0.317359	0.663004
Diagnosis[T.SCZ]:Condition[T.NT]	-0.116693	-0.524786	0.291399	0.575174
Group Var	0.114113	-0.137217	0.365443	0.373523

### Sheet: IP10_model
	coef	ci_lower	ci_upper	p_value
Intercept	522.587	229.266	815.907	0.000479571
Diagnosis[T.SCZ]	-470.922	-853.365	-88.4784	0.0158044
Condition[T.IL1]	-300.209	-679.7	79.281	0.121022
Condition[T.MA]	-520.421	-899.911	-140.93	0.00719178
Condition[T.MC]	-519.608	-899.098	-140.117	0.00728272
Condition[T.NT]	-520.329	-899.819	-140.839	0.00720199
Diagnosis[T.SCZ]:Condition[T.IL1]	296.418	-198.377	791.212	0.240331
Diagnosis[T.SCZ]:Condition[T.MA]	470.699	-24.0964	965.493	0.0622495
Diagnosis[T.SCZ]:Condition[T.MC]	470.606	-24.1887	965.401	0.0623008
Diagnosis[T.SCZ]:Condition[T.NT]	471.457	-23.3382	966.252	0.0618294
Group Var	0.194851	-0.12109	0.510793	0.22675

### Sheet: BDNF_model
	coef	ci_lower	ci_upper	p_value
Intercept	45.9293	38.0173	53.8413	5.40618e-30
Diagnosis[T.SCZ]	-1.62298	-11.939	8.69302	0.757812
Condition[T.IL1]	-8.92057	-19.1557	1.31457	0.0875931
Condition[T.MA]	-31.3826	-41.6177	-21.1474	1.8602e-09
Condition[T.MC]	-29.6902	-39.9254	-19.4551	1.30435e-08
Condition[T.NT]	-23.6385	-33.8737	-13.4034	5.99321e-06
Diagnosis[T.SCZ]:Condition[T.IL1]	-0.462389	-13.8074	12.8826	0.945857
Diagnosis[T.SCZ]:Condition[T.MA]	-0.260684	-13.6057	13.0843	0.969459
Diagnosis[T.SCZ]:Condition[T.MC]	-5.31894	-18.6639	8.02605	0.434693
Diagnosis[T.SCZ]:Condition[T.NT]	-5.50562	-18.8506	7.83936	0.418743
Group Var	0.195135	-0.121033	0.511302	0.226408

### Sheet: NGF_model
	coef	ci_lower	ci_upper	p_value
Intercept	0.423643	0.270006	0.577281	6.50041e-08
Diagnosis[T.SCZ]	0.0577616	-0.142557	0.25808	0.571969
Condition[T.IL1]	-0.0276009	-0.233867	0.178665	0.793116
Condition[T.MA]	-0.200531	-0.406798	0.00573469	0.0567187
Condition[T.MC]	-0.224522	-0.430788	-0.0182556	0.0328894
Condition[T.NT]	-0.123219	-0.329485	0.083047	0.241662
Diagnosis[T.SCZ]:Condition[T.IL1]	-0.0817257	-0.350664	0.187212	0.551443
Diagnosis[T.SCZ]:Condition[T.MA]	-0.0754686	-0.344407	0.19347	0.58232
Diagnosis[T.SCZ]:Condition[T.MC]	-0.0270179	-0.295956	0.24192	0.843905
Diagnosis[T.SCZ]:Condition[T.NT]	-0.0932417	-0.36218	0.175696	0.496805
Group Var	0.109601	-0.138117	0.357319	0.385849

### Sheet: MMP7_model
	coef	ci_lower	ci_upper	p_value
Intercept	366.685	6.65209	726.717	0.0459147
Diagnosis[T.SCZ]	83.5957	-385.829	553.021	0.727065
Condition[T.IL1]	212.025	-235.31	659.36	0.352904
Condition[T.MA]	-328.165	-775.5	119.169	0.150482
Condition[T.MC]	-311.981	-759.316	135.354	0.17165
Condition[T.NT]	-329.256	-776.591	118.079	0.14913
Diagnosis[T.SCZ]:Condition[T.IL1]	-470.686	-1053.94	112.567	0.113719
Diagnosis[T.SCZ]:Condition[T.MA]	-59.7776	-643.031	523.476	0.840795
Diagnosis[T.SCZ]:Condition[T.MC]	-96.0933	-679.346	487.16	0.746762
Diagnosis[T.SCZ]:Condition[T.NT]	-53.248	-636.501	530.005	0.857989
Group Var	0.295531	-0.100969	0.692032	0.144054
