## Supplementary Table S4 for "The non-classic psychedelic muscimol suppresses inflammatory signaling and promotes neuroplasticity in schizophrenia-derived human cortical spheroids and astroglia"

### Sheet: Means_raw_pgml
Diagnosis	Condition	IL6	TNF	IFNβ
CTRL	NT	43.5	0	0
	poly(A:U)	694.5	449.75	696.5
	MA	51.25	0	0
	poly(A:U)+M	703.75	350.25	614.75
	MC	43.25	0	0
SCZ	NT	34.25	0	0
	poly(A:U)	814.25	583	1311.25
	MA	35.5	0	0
	poly(A:U)+M	807.5	493	769
	MC	38.75	0.287	0

### Sheet: IL6_GEE_coefs
	coef	SE	z	p	CI_low	CI_high
Intercept	43.5	4.91808	8.84492	9.15963e-19	33.8607	53.1393
Diagnosis[T.SCZ]	-9.25	5.39531	-1.71445	0.0864458	-19.8246	1.32461
Condition[T.poly(A:U)]	651	52.8973	12.3069	8.31924e-35	547.323	754.677
Condition[T.MA]	7.75	2.24653	3.44977	0.00056106	3.34689	12.1531
Condition[T.poly(A:U)+M]	660.25	45.8017	14.4154	4.14034e-47	570.48	750.02
Condition[T.MC]	-0.25	2.6546	-0.0941763	0.924969	-5.45291	4.95291
Diagnosis[T.SCZ]:Condition[T.poly(A:U)]	129	71.5245	1.80358	0.0712974	-11.1854	269.185
Diagnosis[T.SCZ]:Condition[T.MA]	-6.5	4.17956	-1.55519	0.119902	-14.6918	1.69179
Diagnosis[T.SCZ]:Condition[T.poly(A:U)+M]	113	60.8294	1.85765	0.0632182	-6.22348	232.223
Diagnosis[T.SCZ]:Condition[T.MC]	4.75	3.37037	1.40934	0.158734	-1.8558	11.3558

### Sheet: IL6_Wald_terms
	statistic	pvalue	df_constraint
Intercept	[[78.23255814]]	9.159630302344716e-19	1
Diagnosis	[[2.93934514]]	0.08644577310921901	1
Condition	[[32569.57841003]]	0.0	4
Diagnosis:Condition	[[10.21301228]]	0.03698838410496178	4

### Sheet: IL6_Contrasts
contrast	estimate	SE	z	p	p_holm	sig_holm_0.05
CTRL: poly(A:U) vs NT	651	42.4504	15.3356	0	0	TRUE
SCZ: poly(A:U) vs NT	780	42.4504	18.3744	0	0	TRUE
CTRL: MA vs NT	7.75	42.4504	0.182566	0.855138	1	FALSE
SCZ: MA vs NT	1.25	42.4504	0.0294462	0.976509	1	FALSE
CTRL: poly(A:U)+M vs NT	660.25	42.4504	15.5535	0	0	TRUE
SCZ: poly(A:U)+M vs NT	773.25	42.4504	18.2154	0	0	TRUE
CTRL: MC vs NT	-0.25	42.4504	-0.00588923	0.995301	1	FALSE
SCZ: MC vs NT	4.5	42.4504	0.106006	0.915577	1	FALSE
SCZ vs CTRL at NT	-9.25	45.9512	-0.201301	0.840463	1	FALSE
SCZ vs CTRL at poly(A:U)	119.75	45.9512	2.60603	0.00915989	0.082439	FALSE
SCZ vs CTRL at MA	-15.75	45.9512	-0.342755	0.731783	1	FALSE
SCZ vs CTRL at poly(A:U)+M	103.75	45.9512	2.25783	0.0239561	0.191649	FALSE
SCZ vs CTRL at MC	-4.5	45.9512	-0.0979301	0.921988	1	FALSE

### Sheet: TNF_GEE_coefs
	coef	SE	z	p	CI_low	CI_high
Intercept	1.45684e-14
Diagnosis[T.SCZ]	-1.92592e-14
Condition[T.poly(A:U)]	449.75	59.9076	7.50739	6.03163e-14	332.333	567.167
Condition[T.MA]	-1.16365e-14
Condition[T.poly(A:U)+M]	350.25	54.5085	6.42561	1.31343e-10	243.415	457.085
Condition[T.MC]	-1.16318e-14
Diagnosis[T.SCZ]:Condition[T.poly(A:U)]	133.25	97.7359	1.36337	0.172766	-58.3088	324.809
Diagnosis[T.SCZ]:Condition[T.MA]	1.92592e-14
Diagnosis[T.SCZ]:Condition[T.poly(A:U)+M]	142.75	89.287	1.59878	0.10987	-32.2493	317.749
Diagnosis[T.SCZ]:Condition[T.MC]	0.287286	0.248797	1.1547	0.248213	-0.200347	0.774918

### Sheet: TNF_Wald_terms
	statistic	pvalue	df_constraint
Intercept	[[-7.35046231e-17]]	1.0	1
Diagnosis	[[-9.31905675e-17]]	1.0	1
Condition	[[74.23872117]]	7.572975054438186e-17	4
Diagnosis:Condition	[[5.2979932]]	0.15123266227569857	4

### Sheet: TNF_Contrasts
contrast	estimate	SE	z	p	p_holm	sig_holm_0.05
CTRL: poly(A:U) vs NT	449.75	60.9021	7.38481	1.52767e-13	1.68043e-12	TRUE
SCZ: poly(A:U) vs NT	583	60.9021	9.57274	0	0	TRUE
CTRL: MA vs NT	-1.16365e-14	60.9021	-1.91069e-16	1	1	FALSE
SCZ: MA vs NT	7.6227e-15	60.9021	1.25163e-16	1	1	FALSE
CTRL: poly(A:U)+M vs NT	350.25	60.9021	5.75104	8.86986e-09	8.86986e-08	TRUE
SCZ: poly(A:U)+M vs NT	493	60.9021	8.09496	6.66134e-16	7.99361e-15	TRUE
CTRL: MC vs NT	-1.16318e-14	60.9021	-1.90991e-16	1	1	FALSE
SCZ: MC vs NT	0.287286	60.9021	0.00471717	0.996236	1	FALSE
SCZ vs CTRL at NT	-1.92592e-14	68.3609	-2.81729e-16	1	1	FALSE
SCZ vs CTRL at poly(A:U)	133.25	68.3609	1.94921	0.0512698	0.410158	FALSE
SCZ vs CTRL at MA	8.5197e-29	68.3609	1.24628e-30	1	1	FALSE
SCZ vs CTRL at poly(A:U)+M	142.75	68.3609	2.08818	0.0367813	0.331032	FALSE
SCZ vs CTRL at MC	0.287286	68.3609	0.00420249	0.996647	1	FALSE

### Sheet: IFNβ_GEE_coefs
	coef	SE	z	p	CI_low	CI_high
Intercept	3.71852e-16
Diagnosis[T.SCZ]	-5.49692e-15
Condition[T.poly(A:U)]	696.5	65.7814	10.5881	3.3837e-26	567.571	825.429
Condition[T.MA]	-1.08395e-15
Condition[T.poly(A:U)+M]	614.75	59.1792	10.3879	2.81338e-25	498.761	730.739
Condition[T.MC]	-1.08395e-15	4.43045e-07	-2.44659e-09	1	-8.68352e-07	8.68352e-07
Diagnosis[T.SCZ]:Condition[T.poly(A:U)]	614.75	79.6405	7.71906	1.17188e-14	458.657	770.843
Diagnosis[T.SCZ]:Condition[T.MA]	5.83273e-15
Diagnosis[T.SCZ]:Condition[T.poly(A:U)+M]	154.25	87.2105	1.76871	0.0769425	-16.6794	325.179
Diagnosis[T.SCZ]:Condition[T.MC]	5.83273e-15

### Sheet: IFNβ_Wald_terms
	statistic	pvalue	df_constraint
Intercept	[[-4.78655012e-20]]	1.0	1
Diagnosis	[[-2.79658841e-17]]	1.0	1
Condition	[[135.68156435]]	3.444471956068369e-30	4
Diagnosis:Condition	[[76.69576981]]	2.2167932617753284e-17	4

### Sheet: IFNβ_Contrasts
contrast	estimate	SE	z	p	p_holm	sig_holm_0.05
CTRL: poly(A:U) vs NT	696.5	56.666	12.2913	0	0	TRUE
SCZ: poly(A:U) vs NT	1311.25	56.666	23.14	0	0	TRUE
CTRL: MA vs NT	-1.08395e-15	56.666	-1.91288e-17	1	1	FALSE
SCZ: MA vs NT	4.74878e-15	56.666	8.3803e-17	1	1	FALSE
CTRL: poly(A:U)+M vs NT	614.75	56.666	10.8487	0	0	TRUE
SCZ: poly(A:U)+M vs NT	769	56.666	13.5708	0	0	TRUE
CTRL: MC vs NT	-1.08395e-15	56.666	-1.91288e-17	1	1	FALSE
SCZ: MC vs NT	4.74878e-15	56.666	8.3803e-17	1	1	FALSE
SCZ vs CTRL at NT	-5.49692e-15	60.988	-9.01312e-17	1	1	FALSE
SCZ vs CTRL at poly(A:U)	614.75	60.988	10.0798	0	0	TRUE
SCZ vs CTRL at MA	3.35803e-16	60.988	5.50605e-18	1	1	FALSE
SCZ vs CTRL at poly(A:U)+M	154.25	60.988	2.52918	0.0114328	0.0914624	FALSE
SCZ vs CTRL at MC	3.35803e-16	60.988	5.50605e-18	1	1	FALSE
