## Supplementary Table S5 for "The non-classic psychedelic muscimol suppresses inflammatory signaling and promotes neuroplasticity in schizophrenia-derived human cortical spheroids and astroglia"

### Sheet: Means
Metric	Value
CTRL baseline mean	33.75
CTRL muscimol mean	30.75
SCZ baseline mean	65
SCZ muscimol mean	53.25

### Sheet: Within_group_tests
	baseline_mean	muscimol_mean	paired_t	p_value	cohens_d_paired
CTRL	33.75	30.75	2.77746	0.0691369	-1.38873
SCZ	65	53.25	3.50642	0.0392989	-1.75321

### Sheet: Between_group_tests
comparison	t	p	hedges_g
CTRL vs SCZ baseline	-3.19952	0.0226118	-1.96731
CTRL vs SCZ muscimol	-3.22114	0.0181159	-1.9806
