## Supplementary Table S6 for "The non-classic psychedelic muscimol suppresses inflammatory signaling and promotes neuroplasticity in schizophrenia-derived human cortical spheroids and astroglia"

### Sheet: Means
Diagnosis	Condition	mean_μM_glutamate
CTRL	AS medium (ctrl)	92.75
CTRL	iPSC (ctrl)	90.5
CTRL	baseline	33.75
CTRL	muscimol	30.75
CTRL	bicuculline	93.5
CTRL	muscimol+bicuculline	33.5
SCZ	AS medium (ctrl)	91.75
SCZ	iPSC (ctrl)	90.75
SCZ	baseline	65
SCZ	muscimol	53.25
SCZ	bicuculline	90.5
SCZ	muscimol+bicuculline	64.5

### Sheet: Within_group_paired
Diagnosis	Contrast	n	mean_baseline	mean_muscimol	t	p	cohens_d_paired	mean_muscimol+bicuculline
CTRL	muscimol vs baseline	4	33.75	30.75	2.77746	0.0691369	-1.38873
CTRL	muscimol+bicuculline vs muscimol	4		30.75	-2.90549	0.0622241	1.45274	33.5
SCZ	muscimol vs baseline	4	65	53.25	3.50642	0.0392989	-1.75321
SCZ	muscimol+bicuculline vs muscimol	4		53.25	-3.0548	0.0552187	1.5274	64.5

### Sheet: Between_group
condition	CTRL_mean	SCZ_mean	t	p	hedges_g_CTRL_minus_SCZ
baseline	33.75	65	-3.19952	0.0226118	-1.96731
muscimol	30.75	53.25	-3.22114	0.0181159	-1.9806
muscimol+bicuculline	33.5	64.5	-3.24671	0.0246063	-1.99632

### Sheet: Delta_between_groups
delta	CTRL_delta_mean	SCZ_delta_mean	t	p	hedges_g_CTRL_minus_SCZ
muscimol - baseline	-3	-11.75	2.48525	0.0744738	1.52812
muscimol+bicuculline - muscimol	2.75	11.25	-2.23542	0.10106	-1.37451
