## Supplementary Table S7 for "The non-classic psychedelic muscimol suppresses inflammatory signaling and promotes neuroplasticity in schizophrenia-derived human cortical spheroids and astroglia"

### Sheet: Means
Diagnosis	Condition	mean_pgml_IFNb
CTRL	NT	0
CTRL	muscimol	0
CTRL	bicuculline	0
CTRL	poly(A:U)	749.25
CTRL	poly(A:U)+muscimol	651
CTRL	poly(A:U)+musc+bic	750.75
SCZ	NT	0
SCZ	muscimol	0
SCZ	bicuculline	0
SCZ	poly(A:U)	1244.5
SCZ	poly(A:U)+muscimol	758
SCZ	poly(A:U)+musc+bic	1227.25

### Sheet: GEE_coefs
	coef	SE	z	p	CI_low	CI_high
Intercept	1.90043e-14	2.49564e-06	7.61498e-09	1	-4.89137e-06	4.89137e-06
Diagnosis[T.SCZ]	-4.29343e-15	3.15226e-06	-1.36202e-09	1	-6.17832e-06	6.17832e-06
Condition[T.muscimol]	-3.08745e-15	2.90144e-06	-1.06411e-09	1	-5.68671e-06	5.68671e-06
Condition[T.bicuculline]	-3.08745e-15	2.12907e-06	-1.45014e-09	1	-4.17291e-06	4.17291e-06
Condition[T.poly(A:U)]	749.25	84.73	8.8428	9.33531e-19	583.182	915.318
Condition[T.poly(A:U)+muscimol]	651	76.7496	8.48213	2.21109e-17	500.574	801.426
Condition[T.poly(A:U)+musc+bic]	750.75	82.6252	9.08621	1.0255e-19	588.808	912.692
Diagnosis[T.SCZ]:Condition[T.muscimol]	-5.04321e-15
Diagnosis[T.SCZ]:Condition[T.bicuculline]	-5.04321e-15
Diagnosis[T.SCZ]:Condition[T.poly(A:U)]	495.25	115.818	4.27612	1.90181e-05	268.252	722.248
Diagnosis[T.SCZ]:Condition[T.poly(A:U)+muscimol]	107	104.617	1.02278	0.306413	-98.0459	312.046
Diagnosis[T.SCZ]:Condition[T.poly(A:U)+musc+bic]	476.5	110.547	4.31039	1.62966e-05	259.832	693.168

### Sheet: Wald_terms
	statistic	pvalue	df_constraint
Intercept	[[5.79879789e-17]]	0.999999993924122	1
Diagnosis	[[1.85509131e-18]]	0.9999999989132674	1
Condition	[[129.10299502]]	8.440627846844183e-28	5
Diagnosis:Condition	[[36.38743545]]	6.20101429978759e-08	5

### Sheet: Planned_contrasts
contrast	estimate_pgml	SE	z	p	p_holm	sig_holm_0.05
CTRL: poly(A:U) vs NT	749.25	84.73	8.8428	0	0	TRUE
CTRL: poly(A:U)+muscimol vs NT	651	76.7496	8.48213	0	0	TRUE
CTRL: poly(A:U)+musc+bic vs NT	750.75	82.6252	9.08621	0	0	TRUE
SCZ: poly(A:U) vs NT	1244.5	78.9592	15.7613	0	0	TRUE
SCZ: poly(A:U)+muscimol vs NT	758	71.0932	10.6621	0	0	TRUE
SCZ: poly(A:U)+musc+bic vs NT	1227.25	73.4416	16.7106	0	0	TRUE
CTRL: poly(A:U)+musc+bic vs poly(A:U)+muscimol	99.75	9.11986	10.9377	0	0	TRUE
SCZ: poly(A:U)+musc+bic vs poly(A:U)+muscimol	469.25	69.8215	6.72071	1.80846e-11	9.04232e-11	TRUE
SCZ vs CTRL at NT	-4.29343e-15	3.15226e-06	-1.36202e-09	1	1	FALSE
SCZ vs CTRL at poly(A:U)	495.25	115.818	4.27612	1.90181e-05	6.51862e-05	TRUE
SCZ vs CTRL at poly(A:U)+muscimol	107	104.617	1.02278	0.306413	0.612827	FALSE
SCZ vs CTRL at poly(A:U)+musc+bic	476.5	110.547	4.31039	1.62966e-05	6.51862e-05	TRUE
